# Long distance homing in the cane toad (*Rhinella marina*) in its native range

**DOI:** 10.1101/2021.06.16.448742

**Authors:** Daniel A. Shaykevich, Andrius Pašukonis, Lauren A. O’Connell

## Abstract

Many animals exhibit complex navigation over different scales and environments. Navigation studies in amphibians have largely focused on species with life histories that require advanced spatial capacities, such as territorial poison frogs and migratory pond-breeding amphibians that show fidelity to mating sites. However, other species have remained relatively understudied, leaving the possibility that well-developed navigational abilities are widespread. Here, we measured short-term space use in non-territorial, non-migratory cane toads (*Rhinella marina*) in their native range in French Guiana. After establishing home range, we tested their ability to return to home following translocations of 500 and 1000 meters. Toads were able to travel in straight trajectories back to home areas, suggesting map-like navigational abilities similar to those observed in amphibians with more complex spatial behavior. These observations break with the current paradigm of amphibian navigation and suggest that navigational abilities may be widely shared among amphibians.
