## Supplementary material for "Long distance homing in the cane toad (*Rhinella marina*) in its native range": Baseline Tracking Data

lat	lon	ele	pt	notes	sex	Toad	TimeStamp	Easting	Northing
4.037671974	-52.672996	29.167088	CAMI15	No escape call, but looks maley. Releaase 20:20	m	Fantomas	3/9/20 19:55	314270.1029	446482.4513
4.037617994	-52.67281302	33.769962	PH2	next to dock, no vis	m	Fantomas	3/10/20 23:15	314290.4101	446476.4403
4.037628975	-52.672853	27.751144	PH3	pretty sure burrowed under roots at the tree by the dock. Receiver signal by dock	m	Fantomas	3/11/20 12:37	314285.973	446477.6637
4.037718996	-52.67291604	30.208839	JAV9	receiver signal from Javert's burrow	m	Fantomas	3/12/20 17:40	314278.9929	446487.6329
4.03785998	-52.67311301	23.975767	PH4	very localized signal, seems to be under rock or tag is lost	m	Fantomas	3/13/20 21:58	314257.152	446503.2682
4.037840031	-52.67313899	26.838032	PH5	by RROCK	m	Fantomas	3/14/20 19:15	314254.2625	446501.0682
4.037828967	-52.67317998	28.07786	PH6	brush pile	m	Fantomas	3/15/20 23:07	314249.7081	446499.854
4.037879007	-52.67308996	35.821045	GD1	PHLOST	m	Fantomas	3/16/20 19:39	314259.7159	446505.367
4.037951007	-52.67312097	34.176537	SHORE1	Same juvenile that i caught and released on the 29th while tagging Eponine. Tag, release 20:21	m	Gavroche	3/7/20 19:49	314256.2888	446513.3361
4.037856963	-52.67317001	26.081511	GAV1	Saw him hopping into a brush pile. Scared a toad into the water nearby	m	Gavroche	3/8/20 22:00	314250.8216	446502.9476
4.037856963	-52.67317001	26.081511	GAV1	no vis, in brush pile	m	Gavroche	3/9/20 21:50	314250.8216	446502.9476
4.037856963	-52.67317001	26.081511	GAV1	no vis, in brush pile	m	Gavroche	3/10/20 22:52	314250.8216	446502.9476
4.037756966	-52.67304998	26.547672	PG2	see his cute little face under the broken trunk on shore. Eyes Closed! (Edit: missing eye)	m	Gavroche	3/11/20 12:48	314264.1279	446491.8623
4.037544988	-52.67264698	27.294941	GBUSH	in Giogio's spot, now that Giogio has been translocated	m	Gavroche	3/12/20 17:45	314308.8319	446468.3292
4.037695024	-52.67294101	26.368828	GAV2	sitting under log	m	Gavroche	3/13/20 22:04	314276.2147	446484.9878
4.037855035	-52.67310002	25.309896	GAVTS	TRANS START	m	Gavroche	3/14/20 19:28	314258.5933	446502.7185
4.037380032	-52.67272401	33.067547	R5	Capture	m	Giogio	1/25/20 19:55	314300.2404	446450.1056
4.037380032	-52.67272401	33.067547	R5	Release	m	Giogio	1/25/20 20:13	314300.2404	446450.1056
4.037402999	-52.672694	34.702789	G2	In bushes, put tape	m	Giogio	1/26/20 9:30	314303.5782	446452.6385
4.037001003	-52.67223601	33.044281	G3 GPS	70 m into wood	m	Giogio	1/27/20 12:20	314354.3456	446408.0802
4.036923973	-52.672191	32.996395	G5 GPS	In woods	m	Giogio	1/28/20 11:35	314359.3264	446399.5517
4.036945011	-52.67234297	40.657406	G6 GPS	By edge of water. Checked waist, all fine, skin coming off. He "galloped" away	m	Giogio	1/28/20 21:10	314342.4552	446401.9129
4.03692699	-52.67232302	36.043236	G7	woods, by river	m	Giogio	1/29/20 19:30	314344.6665	446399.9155
4.037274001	-52.67261798	30.321136	G9	by water, tough to get here	m	Giogio	1/30/20 19:58	314311.9907	446438.3562
4.037274001	-52.67261798	30.321136	G9	same spot, no vis	m	Giogio	1/31/20 7:26	314311.9907	446438.3562
4.037453961	-52.67273096	30.941271	G10	On shore by dock	m	Giogio	1/31/20 19:15	314299.4855	446458.2824
4.037439963	-52.672709	35.014294	Shore by R8	checked with antenna	m	Giogio	2/6/20 12:00	314301.9208	446456.7295
4.037439963	-52.672709	35.014294	Shore by R8	loclized with Recco, no vis	m	Giogio	2/6/20 17:30	314301.9208	446456.7295
4.037439963	-52.672709	35.014294	Shore by R8	no vis, checked with antenna	m	Giogio	2/7/20 15:49	314301.9208	446456.7295
4.037841959	-52.67314604	30.944376	GYGOROCK	Spent hour searching around point, close to REJEANLOST	m	Giogio	2/8/20 18:00	314253.4799	446501.283
4.037686978	-52.67295501	30.353453	GYGOSHORE1	On shore to right of dock. Night of toad calling.	m	Giogio	2/8/20 19:42	314274.6582	446484.1012
4.037913959	-52.67249099	23.376406	GAPPSHORE	No visual, approximate signal	m	Giogio	2/9/20 19:42	314326.2381	446509.0953
4.037555968	-52.67278897	30.210163	GSHORE2	On shore by dock on the side of his territory. Looks ok.	m	Giogio	2/9/20 21:10	314293.0668	446469.5758
4.037544988	-52.67264698	27.294941	GBUSH	Further inland in scrappy rea across from dock. No visual, localized signal	m	Giogio	2/10/20 12:10	314308.8319	446468.3292
4.037555968	-52.67278897	30.210163	GSHORE2		m	Giogio	2/10/20 19:56	314293.0668	446469.5758
4.037646996	-52.67232	33.6805		GWOODS	m	Giogio	2/12/20 16:11	314345.1655	446479.5349
4.037544988	-52.67264698	27.294941	GBUSH	no visual	m	Giogio	2/13/20 20:20	314308.8319	446468.3292
4.037544988	-52.67264698	27.294941	GBUSH	no visual	m	Giogio	2/14/20 14:14	314308.8319	446468.3292
4.037555968	-52.67278897	30.210163	GSHORE2	Found without antenna	m	Giogio	2/15/20 19:40	314293.0668	446469.5758
4.037555968	-52.67278897	30.210163	GSHORE2	Found without antenna	m	Giogio	2/16/20 19:38	314293.0668	446469.5758
4.037544988	-52.67264698	27.294941	GBUSH	Got Visual in bush	m	Giogio	2/17/20 16:50	314308.8319	446468.3292
4.037567033	-52.67262099	29.824734	GBUSH2	Walking without light, scared Giogio back into his bush- was sitting outside of it. GPS made a distinct point	m	Giogio	2/18/20 19:13	314311.7231	446470.7611
4.037544988	-52.67264698	27.294941	GBUSH	no visual	m	Giogio	2/19/20 11:30	314308.8319	446468.3292
4.037544988	-52.67264698	27.294941	GBUSH	no visual	m	Giogio	2/20/20 20:06	314308.8319	446468.3292
4.037544988	-52.67264698	27.294941	GBUSH	no visual	m	Giogio	2/21/20 20:21	314308.8319	446468.3292
4.037544988	-52.67264698	27.294941	GBUSH	no vis, weird signal	m	Giogio	2/22/20 18:53	314308.8319	446468.3292
4.037453961	-52.67273096	30.941271	G10	Thorny shore. Couldn't reach. Got receiver signal	m	Giogio	2/23/20 19:30	314299.4855	446458.2824
4.037453961	-52.67273096	30.941271	G10	no vis	m	Giogio	2/24/20 19:21	314299.4855	446458.2824
4.037453961	-52.67273096	30.941271	G10	no vis	m	Giogio	2/25/20 13:09	314299.4855	446458.2824
4.037453961	-52.67273096	30.941271	G10	quick check, no vis	m	Giogio	2/27/20 17:50	314299.4855	446458.2824
4.037453961	-52.67273096	30.941271	G10		m	Giogio	2/28/20 14:30	314299.4855	446458.2824
4.037453961	-52.67273096	30.941271	G10		m	Giogio	2/29/20 12:04	314299.4855	446458.2824
4.037845982	-52.67319499	37.600346	GWATER	TRANS START. Sitting in river, another male (juv) nearby. SVL 14.5 cm, 0.54 kg in net cage	m	Giogio	2/29/20 21:45	314248.0451	446501.739
4.037544988	-52.67264698	27.294941	GBUSH		m	Giogio	3/3/20 15:49	314308.8319	446468.3292
4.037510036	-52.67274798	32.323593	G11	scared him while he was sitting in the beginning of the thorny shrubs, not quite into G10, but he jumped down	m	Giogio	3/3/20 19:50	314297.6082	446464.4872
4.037555968	-52.67278897	30.210163	GSHORE2	Giogio just chilling	m	Giogio	3/5/20 0:05	314293.0668	446469.5758
4.037453961	-52.67273096	30.941271	G10	no vis	m	Giogio	3/6/20 23:00	314299.4855	446458.2824
4.037453961	-52.67273096	30.941271	G10	TRANS START. Cut out from river with machete. Check sex (performs escape call)	m	Giogio	3/7/20 14:25	314299.4855	446458.2824
4.037517998	-52.67272803	28.283625	JAV5	Capture. Release @20:17	m	The Head of Alfredo Garcia	2/21/20 19:17	314299.8254	446465.3631
4.037517998	-52.67272803	28.283625	JAV5	no vis	m	The Head of Alfredo Garcia	2/22/20 18:31	314299.8254	446465.3631
4.037913959	-52.672464	39.919807	AG1	caught. Checked waistband. Still ok, but tight	m	The Head of Alfredo Garcia	2/23/20 19:20	314329.2354	446509.0892
4.037544988	-52.67264698	27.294941	GBUSH	no vis	m	The Head of Alfredo Garcia	2/24/20 19:19	314308.8319	446468.3292
4.037517998	-52.67272803	28.283625	JAV5	no vis	m	The Head of Alfredo Garcia	2/25/20 12:57	314299.8254	446465.3631
4.037517998	-52.67272803	28.283625	JAV5	no vis, quick check because of dry weather	m	The Head of Alfredo Garcia	2/27/20 17:50	314299.8254	446465.3631
4.037517998	-52.67272803	28.283625	JAV5	no vis, quick check because of dry weather	m	The Head of Alfredo Garcia	2/28/20 14:30	314299.8254	446465.3631
4.037517998	-52.67272803	28.283625	JAV5		m	The Head of Alfredo Garcia	2/29/20 12:02	314299.8254	446465.3631
4.037517998	-52.67272803	28.283625	JAV5	TRANS START. Dig out from plywood, fit with bigger waistband (tag 149.0700)	m	The Head of Alfredo Garcia	2/29/20 16:27	314299.8254	446465.3631
4.03791002	-52.67316699	27.373665	CAMI12	no vis	m	The Head of Alfredo Garcia	3/3/20 23:16	314251.169	446508.8141
4.03791002	-52.67316699	27.373665	CAMI12	no vis	m	The Head of Alfredo Garcia	3/5/20 0:16	314251.169	446508.8141
4.037743974	-52.67297404	23.664423	AGTREE	under tree. Stupidly tried to get him out, but only annoyed him. "La casa de la caveza de Alfredo Garcia"	m	The Head of Alfredo Garcia	3/7/20 13:40	314272.5579	446490.4082
4.037743974	-52.67297404	23.664423	AGTREE	TRANS START	m	The Head of Alfredo Garcia	3/7/20 19:49	314272.5579	446490.4082
4.037815975	-52.67284404	31.369146	JAVERT1	In drop zone. Kept in net cage while tagging Fantine. Released 20:34	m	Javert	2/8/20 19:30	314287.0105	446498.3406
4.037708016	-52.67293397	25.559155	JAV2	Approximate pt	m	Javert	2/9/20 16:00	314276.9994	446486.4228
4.037717991	-52.67297203	26.900736	JAV4	woods under tool shed; with visual	m	Javert	2/10/20 20:12	314272.7752	446487.5346
4.037517998	-52.67272803	28.283625	JAV5	in rejean's plywood pile, no visual	m	Javert	2/12/20 16:24	314299.8254	446465.3631
4.037517998	-52.67272803	28.283625	JAV5	in rejean's plywood pile, no visual	m	Javert	2/13/20 20:10	314299.8254	446465.3631
4.037706004	-52.67291897	28.888271	JAV6	very localized signal in bank, bit no vis	m	Javert	2/14/20 18:22	314278.6646	446486.1969
4.037665017	-52.67292702	32.423084	JAV7	in the river bank by the dock	m	Javert	2/15/20 21:16	314277.7614	446481.6662
4.037665017	-52.67292702	32.423084	JAV7	saw in same spot	m	Javert	2/16/20 19:42	314277.7614	446481.6662
4.037698042	-52.67288804	27.343676	JAV8	in river bank. No visual, but got beeps with the receiver. Made a new GPS point for comparison	m	Javert	2/17/20 17:01	314282.0976	446485.3093
4.037718996	-52.67291604	30.208839	JAV9	Caught and measured SVL was was 16 cm, weight 0.71 kg in net cage	m	Javert	2/18/20 19:32	314278.9929	446487.6329
4.037698042	-52.67288804	27.343676	JAV8	no visual, in bank	m	Javert	2/19/20 11:35	314282.0976	446485.3093
4.037773982	-52.67302198	35.813538	JAV10	on rocky part of shore, have visual	m	Javert	2/20/20 22:19	314267.2411	446493.7376
4.037716985	-52.67299399	30.397564	JAV11	on shore, have visual	m	Javert	2/21/20 20:26	314270.3364	446487.4283
4.037718996	-52.67291604	30.208839	JAV9	Sitting under bank. Tried to catch, but he very comically backpedaled into the burrow. Sam at 19:46	m	Javert	2/23/20 19:00	314278.9929	446487.6329
4.037718996	-52.67291604	30.208839	JAV9	saw him under bank without antenna	m	Javert	2/24/20 19:01	314278.9929	446487.6329
4.037718996	-52.67291604	30.208839	JAV9	no visual, in burrow	m	Javert	2/25/20 12:50	314278.9929	446487.6329
4.037718996	-52.67291604	30.208839	JAV9	no vis, quick check	m	Javert	2/27/20 17:50	314278.9929	446487.6329
4.037717991	-52.67297203	26.900736	JAV4	brushy pile on shore, no visual	m	Javert	2/28/20 14:30	314272.7752	446487.5346
4.037717991	-52.67297203	26.900736	JAV4	no vis	m	Javert	2/29/20 12:15	314272.7752	446487.5346
4.037951007	-52.67312097	34.176537	SHORE1	in amplexus on unidentified female. Have phone pics	m	Javert	2/29/20 19:45	314256.2888	446513.3361
4.037928963	-52.67246903	33.535984	FANTINE2	Amplexus with Fantine. Tagged at 13:00, released at 13:10. Needs weighing	m	Jean Valjean	2/9/20 12:00	314328.6802	446510.7495
4.037942039	-52.67295602	44.859272	JV2	side of dining cabe	m	Jean Valjean	2/10/20 19:20	314274.6041	446512.3067
4.039104022	-52.67391097	38.606743	JV3	Ella land. Almost stepped on him	m	Jean Valjean	2/12/20 16:53	314168.8234	446641.0199
4.039095975	-52.67391097	24.459366	JV4	jumped into river and submerged to escape	m	Jean Valjean	2/13/20 19:44	314168.8215	446640.1301
4.039409962	-52.67400803	53.635998	JV6	under log in Ella's area. Attempted to capture to measur, but aborted after multiple escapes.	m	Jean Valjean	2/15/20 10:49	314158.1148	446674.8738
4.039199995	-52.67379999	58.647202	JV7	under log, back towards his coastal area	m	Jean Valjean	2/16/20 18:02	314181.1693	446651.6075
4.039136963	-52.67400803	47.544762	JV8	Caught but lost while opening net cage. Jhopped into water. Waited 15 min, didn't see hi resurface	m	Jean Valjean	2/17/20 16:30	314158.0527	446644.6848
4.039226985	-52.67404298	35.785011	ELLA6	Escaped into river	m	Jean Valjean	2/18/20 13:23	314154.192	446654.6477
4.039132018	-52.67399797	38.036591	JV9	Caught and measured 560 g in net cage, 13.5 cm	m	Jean Valjean	2/19/20 17:04	314159.1687	446644.1357
4.03916697	-52.67385104	54.188278	JVLOST	Found tag, thread snapped	m	Jean Valjean	2/20/20 18:13	314175.4928	446647.9672
4.037967017	-52.67321401	29.310335	M1	Capture on shore after Melissa and Fabrice see him, recaught as "Marius". Release 19:40	m	Jean Valjean	2/22/20 19:12	314245.9605	446515.1278
4.038431039	-52.67344602	34.644852	M2	not sure if I saved the point, might have to remake. Tree in the woods past the bathroom. Might have stepped on him, found him about neck level in a tree. Poked him and he hopped away.	m	Jean Valjean	2/23/20 20:18	314220.3019	446566.4934
4.038362978	-52.67350897	33.075535	JV10	saw him run down hill and jump into water	m	Jean Valjean	2/24/20 19:38	314213.296	446558.9815
4.038449982	-52.67350696	28.366644	JV12	TRANS START. sitting under log, only saw head, headed him off in the river	m	Jean Valjean	2/25/20 13:25	314213.539	446568.6022
4.038003981	-52.67315702	37.418468	TCAP	Release 19:57, pics on phone. 149.5990, 15 cm, 0.53 kg. As Thenardier	m	Jean Valjean	3/2/20 19:31	314252.2975	446519.2023
4.037983026	-52.67317202	36.122433	GHOME	in pile, no vis. As Thenardier.	m	Jean Valjean	3/3/20 15:30	314250.627	446516.8885
4.037983026	-52.67317202	36.122433	GHOME		m	Jean Valjean	3/5/20 0:21	314250.627	446516.8885
4.038297012	-52.67340797	37.823639	T1	ran away and jumped into water. start getting suspicious that this is JV	m	Jean Valjean	3/7/20 17:06	314224.4968	446551.6637
4.037954025	-52.67327302	24.05188	JV13	caught in order to translocate, but decided against it	m	Jean Valjean	3/8/20 22:10	314239.4046	446513.7045
4.037977997	-52.67307797	35.636284	JVTS	TRANS START. ran away into water and I fished him out	m	Jean Valjean	3/10/20 19:43	314261.07	446516.3109
4.037548006	-52.67277899	20.235819	ORIGIN	Capture	m	Rejean	1/22/20 20:57	314294.1732	446468.6931
4.037548006	-52.67277899	20.235819	ORIGIN	Release after tagging. Tries to jump over the cliff	m	Rejean	1/22/20 21:40	314294.1732	446468.6931
4.037534008	-52.672722	28.664322	R2	In brush, invisible	m	Rejean	1/23/20 6:30	314300.4986	446467.1321
4.037534008	-52.672722	28.664322	R2		m	Rejean	1/23/20 18:44	314300.4986	446467.1321
4.037449015	-52.67273197	28.268709	R3		m	Rejean	1/23/20 21:42	314299.3722	446457.7357
4.037428983	-52.67270297	28.377905	R4		m	Rejean	1/24/20 8:30	314302.588	446455.5139
4.037380032	-52.67272401	33.067547	R5	by the river, down from the enbament (crawled down)	m	Rejean	1/24/20 22:11	314300.2404	446450.1056
4.037392018	-52.67269199	30.472006	R6	In brush, up on the enbankment	m	Rejean	1/25/20 7:42	314303.7989	446451.4236
4.037439963	-52.672709	35.014294	R8	Shore	m	Rejean	1/26/20 19:08	314301.9208	446456.7295
4.037383972	-52.67279098	10.243032	R9	no visual	m	Rejean	1/27/20 11:30	314292.8045	446450.5566
4.037362011	-52.67280397	34.559242	R10	First visual. Under root mat on coast, under R4 and R6. Crawled and put GPS pt	m	Rejean	1/27/20 20:00	314291.357	446448.131
4.037395036	-52.67268	32.99382	R11 (10)	Same as 10, put another pt	m	Rejean	1/28/20 11:20	314305.1311	446451.7547
4.037362011	-52.67280397	34.559242	R10	Tucked into hole	m	Rejean	1/28/20 20:50	314291.357	446448.131
4.037362011	-52.67280397	34.559242	R10	Grabbed him, checked waist. A-OK, only peeling skin	m	Rejean	1/29/20 19:06	314291.357	446448.131
4.037378021	-52.67265804	29.432131	RG4 Bush	No visual	m	Rejean	1/30/20 10:40	314307.5658	446449.8681
4.037378021	-52.67265804	29.432131	RG4 Bush	No visual	m	Rejean	1/30/20 19:45	314307.5658	446449.8681
4.037378021	-52.67265804	29.432131	RG4 Bush	No visual	m	Rejean	2/1/20 18:00	314307.5658	446449.8681
4.037378021	-52.67265804	29.432131	RG4 Bush	No visual	m	Rejean	2/2/20 18:20	314307.5658	446449.8681
4.037517998	-52.67272803	28.283625	JAV5	Dug him out from undr planks. Waist fine. Jumped over cliff after I let him go	m	Rejean	2/6/20 18:50	314299.8254	446465.3631
4.037867021	-52.67315098	25.57741	REJEANLOST	Tag found	m	Rejean	2/8/20 16:50	314252.9371	446504.0555
4.038141025	-52.67311402	30.834784	REJEANBUSH	Refound and retagged in orchid bush. Took pictures. Blew up + toxicated. Reweighed at 540 g in net cage and new scale	m	Rejean	2/8/20 18:05	314257.1038	446534.3472
4.038141025	-52.67311402	30.834784	REJEANBUSH	Fixed tag, released 19:00. Night of toad calling	m	Rejean	2/8/20 18:40	314257.1038	446534.3472
4.037895016	-52.673083	23.571877	RAPPSHORE	Localized, no vis	m	Rejean	2/9/20 15:40	314260.4925	446507.1357
4.037862998	-52.67310396	28.394112	RROCK	Very localized signal under rock on shore	m	Rejean	2/9/20 20:52	314258.1576	446503.5999
4.037843971	-52.67312701	29.435591	RROCK2	Have a visual!	m	Rejean	2/10/20 20:01	314255.5937	446501.5011
4.037640961	-52.67229402	27.805332	RWOODS	Treeline by where Fantine was found. Tried to catch for measurement, but escaped.	m	Rejean	2/12/20 15:30	314348.0492	446478.8615
4.037640961	-52.67229402	27.805332	~RWOODS	no visual, approximate	m	Rejean	2/13/20 20:15	314348.0492	446478.8615
4.037640961	-52.67229402	27.805332	~RWOODS	no visual, approximate	m	Rejean	2/14/20 14:18	314348.0492	446478.8615
4.037640961	-52.67229402	27.805332	~RWOODS	no visual, approximate	m	Rejean	2/15/20 21:08	314348.0492	446478.8615
4.038676964	-52.67336103	48.676025	CAMICAP	Release 19:30, by new cabe	f	Camilita	2/7/20 19:10	314229.7957	446593.669
4.037951007	-52.67312097	34.176537	SHORE1	Recaught and retagged. Verified pictures	f	Camilita	2/8/20 19:26	314256.2888	446513.3361
4.038644023	-52.67352104	52.987076	CAMI3	By new cabe, towards river	f	Camilita	2/9/20 16:30	314212.0196	446590.063
4.038644023	-52.67352104	52.987076	CAMI3		f	Camilita	2/9/20 19:30	314212.0196	446590.063
4.038781989	-52.67354099	17.663383	CAMI4	by CAMI3	f	Camilita	2/10/20 11:50	314209.8355	446605.3241
4.038781989	-52.67354099	17.663383	CAMI4	hopped away downhill	f	Camilita	2/10/20 21:18	314209.8355	446605.3241
4.038656009	-52.67350503	48.358246	CAMI5		f	Camilita	2/12/20 12:40	314213.8002	446591.3848
4.038731027	-52.67361701	45.254982	CAMI6	Usual area, but under log, see eyeshine	f	Camilita	2/13/20 19:56	314201.3821	446599.706
4.038731027	-52.67361701	45.254982	~CAMI6	Same spot as yesterday, did not dig out/no visual	f	Camilita	2/14/20 11:24	314201.3821	446599.706
4.038601024	-52.67361098	49.1777		CAMI7	f	Camilita	2/15/20 18:59	314202.0221	446585.3285
4.039193038	-52.67336497	46.192856	CAMI8	Other side of trail in clearing, approximately 60 meters away	f	Camilita	2/16/20 19:28	314229.4756	446650.7387
4.039173005	-52.67330001	39.869904	CAMI9	under log	f	Camilita	2/17/20 17:29	314236.6848	446648.5087
4.039173005	-52.67330001	39.869904	CAMI9	under log	f	Camilita	2/18/20 20:15	314236.6848	446648.5087
4.039170993	-52.67331996	58.565315	CAMI10	different position in clearing with tree fall. Took video, she moved	f	Camilita	2/19/20 12:24	314234.4689	446648.2906
4.03917904	-52.67328802	49.142315	CAMI11	TRANS START	f	Camilita	2/20/20 19:00	314238.0176	446649.1732
4.038731027	-52.67361701	45.254982	CAMI6	waist good	f	Camilita	2/23/20 18:25	314201.3821	446599.706
4.038731027	-52.67361701	45.254982	CAMI6	quick check, no vis	f	Camilita	2/27/20 17:50	314201.3821	446599.706
4.038731027	-52.67361701	45.254982	CAMI6	quick check, no vis	f	Camilita	2/28/20 14:30	314201.3821	446599.706
4.03791002	-52.67316699	27.373665	CAMI12	brush pile on shore under dining cabe	f	Camilita	2/29/20 15:18	314251.169	446508.8141
4.03791002	-52.67316699	27.373665	CAMI12	no vis	f	Camilita	3/1/20 10:20	314251.169	446508.8141
4.037849	-52.673111	27.42528	CAMI13	no vis, under rock, but get receiver signal	f	Camilita	3/2/20 16:42	314257.3727	446502.0536
4.037752021	-52.673011	21.843445	CAMI14	approx CAMI14	f	Camilita	3/3/20 15:40	314268.4554	446491.3065
4.037671974	-52.672996	29.167088	CAMI15	out on shore, waist ok	f	Camilita	3/3/20 19:45	314270.1029	446482.4513
4.038339006	-52.67334603	29.477974	CAMI16	found her under the showers. Is she going home to the new cabe)?	f	Camilita	3/5/20 0:30	314231.3846	446556.2934
4.037671974	-52.672996	29.167088	CAMI15		f	Camilita	3/6/20 23:00	314270.1029	446482.4513
4.037752021	-52.673011	21.843445	CAMI14	dug in	f	Camilita	3/7/20 13:36	314268.4554	446491.3065
4.037686978	-52.67295501	30.353453	GYGOSHORE1	attempting amplexus with an untagged male; was going to catch, but leave her	f	Camilita	3/7/20 20:00	314274.6582	446484.1012
4.037665017	-52.67292702	32.423084	JAV7		f	Camilita	3/7/20 21:48	314277.7614	446481.6662
4.037686978	-52.67295501	30.353453	GYGOSHORE1	sitting back to back with the male	f	Camilita	3/8/20 0:44	314274.6582	446484.1012
4.037718996	-52.67291604	30.208839	JAV9	no vis	f	Camilita	3/8/20 10:56	314278.9929	446487.6329
4.037693013	-52.67289902	31.790281	CAMITS	TRANS START. no amplexus. no escape call (female confirm)	f	Camilita	3/8/20 22:21	314280.8771	446484.7557
4.039582964	-52.67396998	36.78133	ELLA1	Capture	f	Ella	1/19/20 7:15	314162.3795	446693.9961
4.039582964	-52.67396998	36.78133	ELLA1	Tagging + Release	f	Ella	1/19/20 9:20	314162.3795	446693.9961
4.039705005	-52.67397098	40.987419	ELLA2	Edge of Trail	f	Ella	1/19/20 12:16	314162.2962	446707.4919
4.039705005	-52.67397098	40.987419	ELLA2	Edge of Trail	f	Ella	1/19/20 15:26	314162.2962	446707.4919
4.039663011	-52.67392002	32.153896	ELLA3	On Trail	f	Ella	1/19/20 18:56	314167.9457	446702.8364
4.039464025	-52.67410199	67.139778	ELLA4	Into the forest, by tree35	f	Ella	1/19/20 21:57	314147.6931	446680.8737
4.039429994	-52.67402697	67.935066	ELLA5	sleeping	f	Ella	1/20/20 8:46	314156.0161	446677.0933
4.039429994	-52.67402697	67.935066	ELLA5	sleeping	f	Ella	1/20/20 10:45	314156.0161	446677.0933
4.039429994	-52.67402697	67.935066	ELLA5	sleeping	f	Ella	1/20/20 17:01	314156.0161	446677.0933
4.039226985	-52.67404298	35.785011	ELLA6	Water's edge; checked waist	f	Ella	1/20/20 21:51	314154.192	446654.6477
4.039500989	-52.67412102	62.817631	ELLA7	sleeping under log	f	Ella	1/21/20 9:23	314145.5883	446684.9656
4.039341984	-52.67410702	39.998993	ELLA9	sitting on treefall	f	Ella	1/21/20 22:40	314147.1067	446667.3792
4.039513981	-52.673989	46.844799	ELLA10	under treefall	f	Ella	1/22/20 10:11	314160.2517	446686.3721
4.039339973	-52.67417198	53.103706	ELLA11	under treefall; not visible	f	Ella	1/22/20 13:41	314139.8926	446667.1716
4.039339973	-52.67417198	53.103706	ELLA11	found with headlamp; same spot	f	Ella	1/22/20 20:27	314139.8926	446667.1716
4.039339973	-52.67417198	53.103706	ELLA11	same spot, asleep	f	Ella	1/23/20 7:37	314139.8926	446667.1716
4.039339973	-52.67417198	53.103706	ELLA11	same spot. Seems moist?	f	Ella	1/23/20 18:31	314139.8926	446667.1716
4.039339973	-52.67417198	53.103706	ELLA11	Same spot, but awake, turned around. Checked waist. Has shed skin, but otherwise seems ok. She peed all over me	f	Ella	1/23/20 21:17	314139.8926	446667.1716
4.039226985	-52.67404298	35.785011	ELLA6	Back at the water's edge, sleepig	f	Ella	1/24/20 9:00	314154.192	446654.6477
4.039226985	-52.67404298	35.785011	ELLA6	At water's edge	f	Ella	1/24/20 12:05	314154.192	446654.6477
4.039341984	-52.67410702	39.998993	ELLA9	Sitting in treefall. Left alone	f	Ella	1/24/20 21:36	314147.1067	446667.3792
4.039397975	-52.67411599	36.167892	ELLA12	Sleeping on ground	f	Ella	1/25/20 8:07	314146.1234	446673.5729
4.039395042	-52.67409302	35.24765	ELLA13	Getting Ready to mount treefall	f	Ella	1/25/20 19:30	314148.6734	446673.2433
4.039595034	-52.67401096	42.433968	ELLA14	red tape by orange 35 -> under brushy treefall (saw her move)	f	Ella	1/26/20 12:56	314157.8316	446695.3401
4.039595034	-52.67401096	42.433968	ELLA14	same spot	f	Ella	1/26/20 19:08	314157.8316	446695.3401
4.039595034	-52.67401096	42.433968	ELLA14	hasn't moved	f	Ella	1/27/20 10:35	314157.8316	446695.3401
4.039595034	-52.67401096	42.433968	ELLA14	seems awake	f	Ella	1/27/20 17:15	314157.8316	446695.3401
4.039595034	-52.67401096	42.433968	ELLA14.5	It's raining, checked again - she has moved 2 m @ 340 degrees	f	Ella	1/27/20 17:50	314157.8316	446695.3401
4.039467964	-52.67410803	45.643917	ELLA15	Awake, in clearing, moving	f	Ella	1/27/20 19:30	314147.0232	446681.3106
4.039620012	-52.67406302	43.679539	ELLA16	Under brush pile	f	Ella	1/28/20 12:00	314152.0561	446698.1142
4.039620012	-52.67406302	43.679539	ELLA16	Same pile. Attached second transmitter w/ glue	f	Ella	1/28/20 17:30	314152.0561	446698.1142
4.039595034	-52.67401096	42.433968	ELLA14	Out of pile and hopping. Found with new tag frequency. Picked signal up from the shower	f	Ella	1/29/20 20:33	314157.8316	446695.3401
4.039226985	-52.67404298	35.785011	ELLA6	Asleep	f	Ella	1/29/20 8:57	314154.192	446654.6477
4.039226985	-52.67404298	35.785011	ELLA6		f	Ella	1/29/20 16:12	314154.192	446654.6477
4.039226985	-52.67404298	35.785011	ELLA6	Awake. Transmitter on back looks ok	f	Ella	1/29/20 18:48	314154.192	446654.6477
4.039385989	-52.67409797	51.165493	ELLA17		f	Ella	1/30/20 11:38	314148.1217	446672.2433
4.039382972	-52.67412303	48.763752	ELLA18	Lost back tag. Recovered.	f	Ella	1/30/20 19:00	314145.3382	446671.9154
4.039442986	-52.67389898	40.132824	ELLA19	Was further up trail from generator, towards camp, under treefall.	f	Ella	1/31/20 7:49	314170.2321	446678.5007
4.039442986	-52.67389898	40.132824	ELLA19		f	Ella	1/31/20 13:36	314170.2321	446678.5007
4.039442986	-52.67389898	40.132824	ELLA19		f	Ella	1/31/20 18:58	314170.2321	446678.5007
4.039595034	-52.67401096	42.433968	ELLA14	Measured tubing for GPS Tagginh	f	Ella	2/1/20 8:58	314157.8316	446695.3401
4.039595034	-52.67401096	42.433968	ELLA14	Attempted to tag. She kicked off the GPS. Spent some time reattaching the VHF with a new harness. Released 16:00	f	Ella	2/1/20 14:00	314157.8316	446695.3401
4.039595034	-52.67401096	42.433968	ELLA14	Tag sitting on back with new harness	f	Ella	2/2/20 11:12	314157.8316	446695.3401
4.039595034	-52.67401096	42.433968	ELLA14		f	Ella	2/2/20 18:07	314157.8316	446695.3401
4.039226985	-52.67404298	35.785011	ELLA6	At water, tag still on back	f	Ella	2/3/20 10:38	314154.192	446654.6477
4.039226985	-52.67404298	35.785011	ELLA6	No visual further into trees	f	Ella	2/3/20 18:40	314154.192	446654.6477
4.039341984	-52.67410702	39.998993	ELLA9	Caught and GPS tagged (pics on phone)- 20 minute operation	f	Ella	2/4/20 15:00	314147.1067	446667.3792
4.039341984	-52.67410702	39.998993	ELLA9	Hasn't moved	f	Ella	2/4/20 19:00	314147.1067	446667.3792
4.039595034	-52.67401096	42.433968	ELLA14	Sitting in pile with VHF tag in front of her, GPS falling off. Looks like she pulled the arm bands off. Took the GPS off, went back to camp, came back and rettached the VHF with the same frequency	f	Ella	2/5/20 19:30	314157.8316	446695.3401
4.039595034	-52.67401096	42.433968	ELLA14	sleeping in pile	f	Ella	2/6/20 11:20	314157.8316	446695.3401
4.039226985	-52.67404298	35.785011	ELLA6	Sleeping on shore	f	Ella	2/7/20 15:15	314154.192	446654.6477
4.039385989	-52.67409797	51.165493	ELLA17		f	Ella	2/8/20 13:58	314148.1217	446672.2433
4.039339973	-52.67417198	53.103706	ELLA11		f	Ella	2/8/20 21:45	314139.8926	446667.1716
4.039339973	-52.67417198	53.103706	ELLA11		f	Ella	2/9/20 15:30	314139.8926	446667.1716
4.039339973	-52.67417198	53.103706	ELLA11	Checked waist. Had cuts above leg	f	Ella	2/9/20 19:20	314139.8926	446667.1716
4.039339973	-52.67417198	53.103706	ELLA11	Came back with Andrius/Jenni and Untagged	f	Ella	2/9/20 20:21	314139.8926	446667.1716
4.039226985	-52.67404298	35.785011	ELLA6	Found her while looking for Jean Valjean. She moved further into trees while I handled him. Jumped into river at 17:16 when I went to grab her	f	Ella	2/19/20 16:53	314154.192	446654.6477
4.039226985	-52.67404298	35.785011	ELLA6	Retagged with 149.2390. SVL = 24 cm. Waist looks good	f	Ella	2/28/20 23:10	314154.192	446654.6477
4.039184991	-52.67402798	27.401508	ELLA6.5	Under log	f	Ella	2/29/20 13:28	314155.8481	446650.0004
4.039226985	-52.67404298	35.785011	ELLA6	TRANS START	f	Ella	2/29/20 13:33	314154.192	446654.6477
4.039199995	-52.67428396	53.2048		ELLA20	f	Ella	3/10/20 19:20	314127.4256	446651.7181
4.039199995	-52.67428396	53.2048		ELLA20	f	Ella	3/11/20 19:14	314127.4256	446651.7181
4.039199995	-52.67428396	53.2048		ELLA20	f	Ella	3/12/20 17:22	314127.4256	446651.7181
4.039307032	-52.67421196	38.296749	ELLA21	TRANS START. waist ok, some scratches on back, by glands. From branches?	f	Ella	3/13/20 22:56	314135.4454	446663.5381
4.03767298	-52.67288896	34.896904	EP1	Tagged, released 20:30ish. 49.4590, 1.74 kg in cage, 23.5 cm	f	Eponine	2/29/20 20:10	314281.9897	446482.5382
4.03791002	-52.67316699	27.373665	CAMI12	under brush and log, but can see	f	Eponine	3/1/20 10:20	314251.169	446508.8141
4.038313022	-52.67323497	43.780029	EP2	by bathroom (Sarah saw, I found)	f	Eponine	3/1/20 19:52	314243.7117	446553.3947
4.043124989	-52.67852697	93.89994	EP3	Expedition! Up on hill from Swamp, 870 m from capture, 795 from last pt	f	Eponine	3/3/20 12:46	313657.1451	447086.7265
4.043134041	-52.678533	97.122917	EP4	approx same as EP3. Approached from Mountain trail	f	Eponine	3/3/20 22:43	313656.4775	447087.729
4.043261027	-52.67858799	96.055298	EP5	~18 m up hill. Check waist on one side, looks ok. Took eye pics	f	Eponine	3/4/20 15:45	313650.4001	447101.784
4.043467976	-52.68263502	95.490677	EP6	Jesus Fucking Christ, this is getting ridiculous. About 450 m away from EP5. Indiana Jonesed my fucking ass to get up here.	f	Eponine	3/5/20 12:10	313201.035	447125.5988
4.043427994	-52.68264801	82.289703	EP7	~EP6, ea log	f	Eponine	3/6/20 17:27	313199.5834	447121.1805
4.043427994	-52.68264801	82.289703	EP7	under log	f	Eponine	3/7/20 11:10	313199.5834	447121.1805
4.043427994	-52.68264801	82.289703	EP7	under log, found w/o antenna	f	Eponine	3/8/20 16:44	313199.5834	447121.1805
4.042760041	-52.685666	74.08007	EP8	couldn't find yesterday (late and antenna broke). About 340 m away from EP7	f	Eponine	3/10/20 10:24	312864.2894	447048.0109
4.042635988	-52.68576097	85.047943	EP9	was sleeping with eyes closed, but opened them. Did a proper waist check, she's ok	f	Eponine	3/11/20 15:10	312853.7147	447034.3146
4.042296018	-52.68699797	63.552414	EP10	moved to bottom of hill, sitting in a very nice creek. 3 km spread of toads (to Jean Valjean)	f	Eponine	3/12/20 14:35	312716.2704	446997.0047
4.042069959	-52.68830102	74.904732	EP11	~150 m further	f	Eponine	3/13/20 16:50	312571.5174	446972.3069
4.042069959	-52.68830102	74.904732	EP11		f	Eponine	3/14/20 15:33	312571.5174	446972.3069
4.042069959	-52.68830102	74.904732	EP11		f	Eponine	3/15/20 12:46	312571.5174	446972.3069
4.042069959	-52.68830102	74.904732	EP11	UNTAG. Waist ok.	f	Eponine	3/16/20 12:17	312571.5174	446972.3069
4.037813963	-52.67271998	30.457731	FANTINE1	In drop zone. Release 20:22	f	Fantine	2/8/20 19:46	314300.7866	446498.0899
4.037928963	-52.67246903	33.535984	FANTINE2	sleeping edge of drop zone	f	Fantine	2/9/20 15:50	314328.6802	446510.7495
4.037928963	-52.67246903	33.535984	FANTINE2		f	Fantine	2/9/20 20:28	314328.6802	446510.7495
4.037928963	-52.67246903	33.535984	FANTINE2	In amplexus with Jean Valjean. Removed him at 13:00 for ten minutes to tg, but he did not return to amplexus	f	Fantine	2/10/20 12:00	314328.6802	446510.7495
4.038140019	-52.67227096	54.373981	FANT3	Way up on hill behind drop zone	f	Fantine	2/10/20 21:07	314350.7234	446534.0434
4.038029965	-52.672061	50.915054	FANT4	on hill. Took svl	f	Fantine	2/12/20 15:57	314374.0139	446521.8254
4.038162986	-52.67175204	48.775719	FANT5	under roots of tree	f	Fantine	2/13/20 20:40	314408.3535	446536.4646
4.038074976	-52.67159396	45.212662	FANT6	insise/under hollow log with no bottom	f	Fantine	2/14/20 13:44	314425.8879	446526.6963
4.038099032	-52.67106799	51.521858	FANT7	Waistband starting to cut skin a little	f	Fantine	2/15/20 19:20	314484.3011	446529.2364
4.038084028	-52.67108803	52.65834	FANT8	under log	f	Fantine	2/16/20 20:01	314482.0723	446527.5818
4.038029965	-52.67109197	54.436501	FANT9	buttress of tree	f	Fantine	2/17/20 16:14	314481.6225	446521.6043
4.038060978	-52.67117796	51.133362	FANT10	sitting in pile of leaves. Checked waist, seems okish	f	Fantine	2/18/20 19:57	314472.0805	446525.0534
4.038105989	-52.67123102	48.991562	FANT11	hole in ground	f	Fantine	2/19/20 11:47	314466.1985	446530.043
4.038131973	-52.67114502	34.488007	FANT12	under log. Got lost in swamp but managed to find her uphill	f	Fantine	2/20/20 23:00	314475.7546	446532.8966
4.037944973	-52.67105098	49.233521	FANT13	in swamp. Nasty cut on waist, so untagged	f	Fantine	2/21/20 17:11	314486.1551	446512.1963
