## Supplementary material for "Long distance homing in the cane toad (*Rhinella marina*) in its native range": Translocation Data

LAT	LON	ELE	PT	NOTES	TOAD	TIMESTAMP	Easting	Northing	Trans_Dist
4.042109018	-52.67670801	60.632236	CT1	Release, by I27	Camilita	2020-02-20Ê 19:35	313858.9039	446973.9606	500
4.042076999	-52.67673299	68.735397	CT2	Furteher down trail	Camilita	2020-02-20Ê 20:15	313856.1226	446970.4255	500
4.042084962	-52.67670801	68.70211	CT3	under treefall, to side of trail by I27	Camilita	2020-02-20Ê 21:37	313858.8984	446971.3004	500
4.042084962	-52.67670801	68.70211	CT3	under treefall	Camilita	2020-02-21Ê 08:08	313858.8984	446971.3004	500
4.042084962	-52.67670801	68.70211	CT3	same spot	Camilita	2020-02-21Ê 12:27	313858.8984	446971.3004	500
4.042084962	-52.67670801	68.70211	CT3	same spot	Camilita	2020-02-21Ê 16:04	313858.8984	446971.3004	500
4.042084962	-52.67670801	68.70211	CT3	same spot	Camilita	2020-02-21Ê 18:15	313858.8984	446971.3004	500
4.040490976	-52.67593897	39.797203	CT4	under log off trail between I12 and I13 (approx 200 m movement)	Camilita	2020-02-21Ê 21:40	313943.9348	446794.8569	500
4.040490976	-52.67593897	39.797203	CT4	same spot	Camilita	2020-02-21Ê 23:12	313943.9348	446794.8569	500
4.040490976	-52.67593897	39.797203	CT4	same spot	Camilita	2020-02-22Ê 08:50	313943.9348	446794.8569	500
4.040490976	-52.67593897	39.797203	CT4	out from under log	Camilita	2020-02-22Ê 16:36	313943.9348	446794.8569	500
4.040490976	-52.67593897	39.797203	CT4	back under	Camilita	2020-02-22Ê 17:35	313943.9348	446794.8569	500
4.039639961	-52.673946	48.141529	CT5	on log by generator, 90 m from TRANS START	Camilita	2020-02-22Ê 20:10	314165.0554	446700.2935	500
4.039639961	-52.673946	48.141529	CT5	same spot	Camilita	2020-02-22Ê 21:27	314165.0554	446700.2935	500
4.038731027	-52.67361701	45.254982	CAMI6	RETURN HOME, original territory by new cabe	Camilita	2020-02-23Ê 08:51	314201.3821	446599.706	500
4.041174017	-52.67620501	44.311649	GT1	RELEASE. Arrive 22:36. Starts hopping down trail	Giogio	2020-02-29Ê 22:41	313914.5474	446870.4504	500
4.040944017	-52.67614902	57.405525	GT2	20 m down trail by tree	Giogio	2020-02-29Ê 23:23	313920.7125	446845.0035	500
4.040527018	-52.67537403	44.934761	GT3	on ground by IN04 (sneaking up on Femoralis #41)	Giogio	2020-03-01Ê 11:44	314006.6782	446798.7132	500
4.040527018	-52.67537403	44.934761	GT3		Giogio	2020-03-01Ê 17:54	314006.6782	446798.7132	500
4.039699975	-52.67455897	44.163231	GT3.5	Seen hopping along trail by Sarah and Luisa	Giogio	2020-03-01Ê 18:40	314097.0002	446707.0701	500
4.039201001	-52.67398699	35.856457	GT4	By E6, no visual. Using broken receiver, might be a wrong point	Giogio	2020-03-01Ê 20:31	314160.4036	446651.7615	500
4.039058005	-52.673946	42.823929	GT5	woods by river, have vis	Giogio	2020-03-02Ê 16:54	314164.9229	446635.9393	500
4.037983026	-52.67317202	36.122433	GHOME	BACK HOME. get signal at 19:31, go to look and make point at 20:06 (tagging another frog). No vis, in brush pile	Giogio	2020-03-02Ê 19:31	314250.627	446516.8885	500
4.041888993	-52.67468001	51.31855	AGT1	RELEASE. Arrive at 17:14. By Pool 28 on Tour Jaune Trail	The Head of Alfredo Garcia	2020-02-29Ê 17:19	314084.0577	446949.1652	500
4.041707022	-52.67467104	38.734261	AGT2	20 m downhill. Saw him eat a spider	The Head of Alfredo Garcia	2020-02-29Ê 18:50	314085.0124	446929.0403	500
4.041400999	-52.67471404	50.414078	AGT3	by tree, not moving	The Head of Alfredo Garcia	2020-02-29Ê 21:24	314080.1676	446895.2093	500
4.041400999	-52.67471404	50.414078	AGT3	under palm leaf	The Head of Alfredo Garcia	2020-03-01Ê 00:08	314080.1676	446895.2093	500
4.041400999	-52.67471404	50.414078	AGT3		The Head of Alfredo Garcia	2020-03-01Ê 10:59	314080.1676	446895.2093	500
4.041400999	-52.67471404	50.414078	AGT3		The Head of Alfredo Garcia	2020-03-01Ê 18:01	314080.1676	446895.2093	500
4.041400999	-52.67471404	50.414078	AGT3	out a bit from under the leaf	The Head of Alfredo Garcia	2020-03-01Ê 20:34	314080.1676	446895.2093	500
4.041400999	-52.67471404	50.414078	AGT3	awake and a few meters out from leaf	The Head of Alfredo Garcia	2020-03-02Ê 17:11	314080.1676	446895.2093	500
4.039537031	-52.67410702	66.416786	AGT4	Going home! 217 meters in 2 hrs	The Head of Alfredo Garcia	2020-03-02Ê 19:16	314147.1511	446688.948	500
4.039162025	-52.67418103	45.588905	AGT5	By river, have visual	The Head of Alfredo Garcia	2020-03-02Ê 21:59	314138.8471	446647.4958	500
4.039179962	-52.67362498	39.890507	AGT6	Side of trail btw generator and new cabe. Photo sesh	The Head of Alfredo Garcia	2020-03-03Ê 10:00	314200.5992	446649.3522	500
4.039179962	-52.67362498	39.890507	AGT6	Sitting and awake	The Head of Alfredo Garcia	2020-03-03Ê 17:29	314200.5992	446649.3522	500
4.038848961	-52.67336899	33.947266	AGT7	next to walkway by new cabe (Sarah and Luisa saw him a few minutes previously on the trail). Sit and observe him. Starts hopping away after a few min- 3-4 bounds, pause, then repeat	The Head of Alfredo Garcia	2020-03-03Ê 18:59	314228.951	446612.6908	500
4.03794799	-52.67314998	40.78717	AGT8	BACK HOME. by SHORE1, perched on log	The Head of Alfredo Garcia	2020-03-03Ê 19:38	314253.0666	446513.0091	500
4.043508964	-52.67601801	60.687767	JVT1	RELEASE. Arrive at 14:14, let sit for 5 min. Crawled under log	Jean Valjean	2020-02-25Ê 14:19	313935.8459	447128.6123	500
4.043508964	-52.67601801	60.687767	JVT1	under log	Jean Valjean	2020-02-25Ê 17:54	313935.8459	447128.6123	500
4.043508964	-52.67601801	60.687767	JVT1	under log	Jean Valjean	2020-02-25Ê 22:26	313935.8459	447128.6123	500
4.043508964	-52.67601801	60.687767	JVT1	under log	Jean Valjean	2020-02-26Ê 08:29	313935.8459	447128.6123	500
4.043508964	-52.67601801	60.687767	JVT1	under log	Jean Valjean	2020-02-26Ê 19:30	313935.8459	447128.6123	500
4.043508964	-52.67601801	60.687767	JVT1	poked him to make sure he's ok	Jean Valjean	2020-02-27Ê 08:49	313935.8459	447128.6123	500
4.040290983	-52.67485804	40.81464	JVT2	Under mud in river bank on creek going to the yellow tower. No visual, but very localized signal. Almost 400 m movement	Jean Valjean	2020-02-27Ê 19:30	314063.9239	446772.4938	500
4.03989804	-52.67484404	41.211784	JVT3	On ground by creek, on the other side of the I trail from last night. 100 m to go	Jean Valjean	2020-02-28Ê 08:36	314065.389	446729.0379	500
4.03989804	-52.67484404	41.211784	JVT3		Jean Valjean	2020-02-28Ê 13:08	314065.389	446729.0379	500
4.03989804	-52.67484404	41.211784	JVT3		Jean Valjean	2020-02-28Ê 15:00	314065.389	446729.0379	500
4.03989804	-52.67484404	41.211784	JVT3		Jean Valjean	2020-02-28Ê 18:07	314065.389	446729.0379	500
4.039336033	-52.67432897	54.289894	JVTLOST	lost tag about 30 m from the nearest point made for him, in a very shitty, anty treefall	Jean Valjean	2020-02-28Ê 22:10	314122.4583	446666.7719	500
4.041495966	-52.67610401	54.183712	RT1	RELEASE. Arrive 21:07	Rejean	2020-02-29Ê 21:12	313925.8367	446906.0292	500
4.041772988	-52.67572599	54.917828	RT2	muddy flat by creek, no vis	Rejean	2020-02-29Ê 23:47	313967.878	446936.5765	500
4.041736024	-52.67610501	48.338627	RT3	on ground	Rejean	2020-03-01Ê 11:24	313925.7804	446932.5757	500
4.041736024	-52.67610501	48.338627	RT3	no vis (didn't look)	Rejean	2020-03-01Ê 17:44	313925.7804	446932.5757	500
4.041356994	-52.67733204	52.893009	RT4	pile of palm leaves in swamp on Camilo's side of I Trail, down from Tour Rouge. Had quite a situation getting out of the swamp	Rejean	2020-03-01Ê 21:01	313789.4353	446890.9427	500
4.041478029	-52.67737102	38.612492	RT5	made quite a commotion cutting through the swamp to find Rejean. In Swamp	Rejean	2020-03-02Ê 10:12	313785.1343	446904.336	500
4.041393036	-52.67603796	50.597839	RT6	on trail connecting green and red towers, perched on buttress like Femoralis. Have many photos. Approximately at the release site.	Rejean	2020-03-02Ê 17:41	313933.1479	446894.6318	500
4.041393036	-52.67603796	50.597839	RT6	by tree where previously perched	Rejean	2020-03-02Ê 18:44	313933.1479	446894.6318	500
4.041393036	-52.67603796	50.597839	RT6		Rejean	2020-03-02Ê 22:22	313933.1479	446894.6318	500
4.041393036	-52.67603796	50.597839	RT6		Rejean	2020-03-03Ê 10:42	313933.1479	446894.6318	500
4.041393036	-52.67603796	50.597839	RT6		Rejean	2020-03-03Ê 13:35	313933.1479	446894.6318	500
4.041393036	-52.67603796	50.597839	RT6		Rejean	2020-03-03Ê 17:46	313933.1479	446894.6318	500
4.041393036	-52.67603796	50.597839	RT6		Rejean	2020-03-03Ê 19:21	313933.1479	446894.6318	500
4.041393036	-52.67603796	50.597839	RT6		Rejean	2020-03-03Ê 21:38	313933.1479	446894.6318	500
4.041393036	-52.67603796	50.597839	RT6		Rejean	2020-03-03Ê 21:31	313933.1479	446894.6318	500
4.041393036	-52.67603796	50.597839	RT6	Not moving, so checked waist, had wound. Untagged 11:55, took back to Camp. Measured and sexed (vocal sacs-have pics- and release call). 0.53 kg, 14.5 cm	Rejean	2020-03-04Ê 11:32	313933.1479	446894.6318	500
4.038799005	-52.66875098	52.542027	RBT1	Arrive 22:48, release 5 min later.	Robinson Bufo	2020-03-12Ê 22:53	314741.7582	446606.1128	500
4.038799005	-52.66875098	52.542027	RBT1	asleep	Robinson Bufo	2020-03-13Ê 12:45	314741.7582	446606.1128	500
4.037830979	-52.67314604	31.452246	RBT2	HOME! First one day homer	Robinson Bufo	2020-03-14Ê 02:20	314253.4775	446500.0688	500
4.039980015	-52.66408	77.524193	CT2-1	RELEASE	Camilita	2020-03-08Ê 23:10	315260.7251	446735.6484	1000
4.039980015	-52.66408	77.524193	CT2-1	Sitting on the ground at release site	Camilita	2020-03-09Ê 13:59	315260.7251	446735.6484	1000
4.039130006	-52.66567701	69.236588	CT2-2	On ground	Camilita	2020-03-09Ê 23:25	315083.1893	446642.0158	1000
4.039130006	-52.66567701	69.236588	CT2-2	no vis, didn't poke around	Camilita	2020-03-10Ê 12:47	315083.1893	446642.0158	1000
4.039016012	-52.66548699	112.415939	CT2-3	no vis	Camilita	2020-03-10Ê 20:54	315104.2647	446629.3669	1000
4.039080972	-52.66551901	73.669357	CT2-4	9 m away, have visual, sitting under leaves. Dry.	Camilita	2020-03-11Ê 11:16	315100.7237	446636.5576	1000
4.039133023	-52.66562898	78.379784	CT2-5	seems to be moving back towards CT2-2	Camilita	2020-03-11Ê 23:05	315088.5236	446642.3385	1000
4.039133023	-52.66562898	78.379784	CT2-5	checked waist; looks ok	Camilita	2020-03-12Ê 12:27	315088.5236	446642.3385	1000
4.039111985	-52.66580902	66.931702	CT2-6	sitting by lock	Camilita	2020-03-12Ê 22:30	315068.5259	446640.053	1000
4.038092997	-52.67163704	48.180492	CT2-7	655 m from CT2-6, about 150 m to go. Between Fantine's log and trail.	Camilita	2020-03-13Ê 15:00	314421.1081	446528.6989	1000
4.037660994	-52.67285803	26.796463	CAMIUNTAG	home; got signal at 19:30, but couldn't check right away. UNTAGGED.	Camilita	2020-03-13Ê 21:49	314285.4217	446481.2056	1000
4.048154969	-52.67721402	142.455383	ET1	RELEASE. Arriver 14:19. Observed until 14:31, hopping away	Ella	2020-02-29Ê 14:24	313804.0938	447642.6546	1000
4.048154969	-52.67721402	142.455383	ET1		Ella	2020-02-29Ê 18:20	313804.0938	447642.6546	1000
4.048154969	-52.67721402	142.455383	ET1		Ella	2020-02-29Ê 23:02	313804.0938	447642.6546	1000
4.048154969	-52.67721402	142.455383	ET1		Ella	2020-03-01Ê 12:23	313804.0938	447642.6546	1000
4.048154969	-52.67721402	142.455383	ET1		Ella	2020-03-01Ê 17:15	313804.0938	447642.6546	1000
4.048154969	-52.67721402	142.455383	ET1	other side of trail by log	Ella	2020-03-02Ê 08:33	313804.0938	447642.6546	1000
4.048154969	-52.67721402	142.455383	ET1		Ella	2020-03-02Ê 18:20	313804.0938	447642.6546	1000
4.048140971	-52.677368	126.427124	ET2	approx 16nm down hill in treefall	Ella	2020-03-02Ê 22:52	313786.9916	447641.1421	1000
4.048140971	-52.677368	126.427124	ET2		Ella	2020-03-03Ê 11:45	313786.9916	447641.1421	1000
4.048140971	-52.677368	126.427124	ET2	awake in treefall	Ella	2020-03-03Ê 22:03	313786.9916	447641.1421	1000
4.048140971	-52.677368	126.427124	ET2	same spot, wanted to check waist, but difficult to reach. will have to dig out tomorrow	Ella	2020-03-04Ê 14:46	313786.9916	447641.1421	1000
4.044613028	-52.67816403	142.059952	ET3	400 meter movement! Yay Ella!	Ella	2020-03-04Ê 23:11	313697.7886	447251.1949	1000
4.044120004	-52.67877499	144.120834	ET4	another 70 m further downhill. Approx 700 meters to go	Ella	2020-03-05Ê 08:38	313629.8305	447196.8151	1000
4.044025037	-52.67861104	114.76696	ET5	about 20 meters away, awake and in the open	Ella	2020-03-05Ê 17:44	313648.015	447186.2757	1000
4.043494966	-52.67828498	117.734039	ET6	got distracted by a snake and a tinc and heard hopping behind me. Turned around and saw Ella (outline and eyeshine) hopping downhill. Heard for a while	Ella	2020-03-05Ê 22:34	313684.102	447127.5841	1000
4.041259009	-52.67763999	61.988274	ET7	In JV's palm swamp by creek, about 260 m from E6, about 430 m to go	Ella	2020-03-06Ê 07:10	313755.2158	446880.1778	1000
4.041166976	-52.67765801	44.344818	ET8	by creek in swamp	Ella	2020-03-06Ê 22:33	313753.1938	446870.0046	1000
4.041166976	-52.67765801	44.344818	ET8	hasn't moved. checked waist, didn't respond at first, but then hopped away (I think she was asleep). No wounds from waistband, but just a weird dried mud splotch on belly. Submerged in river bank after I let her go	Ella	2020-03-07Ê 10:03	313753.1938	446870.0046	1000
4.041250963	-52.67750798	36.403751	ET9	different spot along creek, sitting undre tree trunk	Ella	2020-03-08Ê 00:08	313769.8734	446879.2578	1000
4.041250963	-52.67750798	36.403751	ET9	END TRANS. under tree trunk still. collected in net cage, she happily jumped out an swam away in the creek before I recollected her	Ella	2020-03-08Ê 15:40	313769.8734	446879.2578	1000
4.040220995	-52.66365998	59.927368	GT2-1	RELEASE	Giogio	2020-03-07Ê 15:34	315307.4216	446762.201	1000
4.037270984	-52.66543301	32.717575	GT2-2	no vis. Tracked 400 m from release to a spot on the river. Couldn't fins at night yesterday	Giogio	2020-03-08Ê 13:30	315109.8639	446436.3857	1000
4.037511041	-52.66717602	38.080212	GT2-3	On river, 200 m further (closer to home)	Giogio	2020-03-09Ê 00:30	314916.3615	446463.3282	1000
4.037511041	-52.66717602	38.080212	GT2-3	no vis	Giogio	2020-03-09Ê 13:03	314916.3615	446463.3282	1000
4.037563009	-52.66728097	38.102333	GT2-4	18 m away, no vis	Giogio	2020-03-09Ê 22:36	314904.7188	446469.0988	1000
4.037563009	-52.66728097	38.102333	GT2-4	no vis	Giogio	2020-03-10Ê 12:09	314904.7188	446469.0988	1000
4.037563009	-52.66728097	38.102333	GT2-4	no vis	Giogio	2020-03-10Ê 21:17	314904.7188	446469.0988	1000
4.037602991	-52.66719698	4.661314	GT2-5	a little further down river. Got visual	Giogio	2020-03-11Ê 11:47	314914.0548	446473.501	1000
4.037602991	-52.66719698	4.661314	GT2-5	no visual, signal in same location	Giogio	2020-03-11Ê 22:41	314914.0548	446473.501	1000
4.037511041	-52.66717602	38.080212	GT2-3	no visual, not accrssible for waist check	Giogio	2020-03-12Ê 12:50	314916.3615	446463.3282	1000
4.037602991	-52.66719698	4.661314	GT2-5	sitting by river	Giogio	2020-03-13Ê 01:07	314914.0548	446473.501	1000
4.037511041	-52.66717602	38.080212	GT2-3	no visual, inaccessible	Giogio	2020-03-13Ê 14:35	314916.3615	446463.3282	1000
4.037511041	-52.66717602	38.080212	GT2-3		Giogio	2020-03-14Ê 01:20	314916.3615	446463.3282	1000
4.037511041	-52.66717602	38.080212	GT2-3		Giogio	2020-03-14Ê 13:21	314916.3615	446463.3282	1000
4.037511041	-52.66717602	38.080212	GT2-3	dug in	Giogio	2020-03-15Ê 11:20	314916.3615	446463.3282	1000
4.037511041	-52.66717602	38.080212	GT2-3	caught and checked waist; all ok	Giogio	2020-03-16Ê 00:45	314916.3615	446463.3282	1000
4.037511041	-52.66717602	38.080212	GT2-3	no visual	Giogio	2020-03-16Ê 16:27	314916.3615	446463.3282	1000
4.037511041	-52.66717602	38.080212	GT2-3	END TRANS. Returned and caught due to evacuation. Was sitting in bank under some roots, managed to get him out	Giogio	2020-03-16Ê 17:25	314916.3615	446463.3282	1000
4.040173972	-52.66374498	92.261002	AGT2-1	RELEASE	The Head of Alfredo Garcia	2020-03-07Ê 21:11	315297.972	446757.0204	1000
4.040173972	-52.66374498	92.261002	AGT2-1	moved down the hill a little, but w/in 5 meters of release	The Head of Alfredo Garcia	2020-03-08Ê 11:31	315297.972	446757.0204	1000
4.039489003	-52.66622803	66.077736	AGT2-2	281 m from release, with 780 m to go! Good treajectory!	The Head of Alfredo Garcia	2020-03-08Ê 23:51	315022.0815	446681.8398	1000
4.039304014	-52.66718902	56.371426	AGT2-3	tucked into hillside under leaf, still moving in straight line	The Head of Alfredo Garcia	2020-03-09Ê 13:33	314915.3243	446661.602	1000
4.037098987	-52.67085702	35.330181	AGT2-4	cove on river, saw him below me on the bank, about 200 meters to go	The Head of Alfredo Garcia	2020-03-10Ê 11:40	314507.5017	446418.6009	1000
4.037098987	-52.67085702	35.330181	AGT2-4	no vis	The Head of Alfredo Garcia	2020-03-10Ê 21:42	314507.5017	446418.6009	1000
4.037098987	-52.67085702	35.330181	AGT2-4	still in cove, down in the mud	The Head of Alfredo Garcia	2020-03-11Ê 12:19	314507.5017	446418.6009	1000
4.037098987	-52.67085702	35.330181	AGT2-4	lying in the mud	The Head of Alfredo Garcia	2020-03-12Ê 00:02	314507.5017	446418.6009	1000
4.037093036	-52.67227499	30.599815	AGT2-5	In Giogio's woods, ~70 m from JAV5	The Head of Alfredo Garcia	2020-03-12Ê 13:30	314350.0379	446418.2663	1000
4.037743974	-52.67297404	23.664423	AGTREE	HOME, UNTAG. Exact spot where we had picked him up.	The Head of Alfredo Garcia	2020-03-13Ê 01:53	314272.5579	446490.4083	1000
4.039302003	-52.66358899	71.068306	JVT2-1	RELEASE. Arrive at 20:32, wait 5 min. 1 km from FANTINE2	Jean Valjean	2020-03-10Ê 20:37	315315.0969	446660.5609	1000
4.039302003	-52.66358899	71.068306	JVT2-1	Awake	Jean Valjean	2020-03-11Ê 10:57	315315.0969	446660.5609	1000
4.040492987	-52.660125	43.619728	JVT2-2	couldn't find last evening. 400 m in wrong direction, sitting under leaves of palm frond	Jean Valjean	2020-03-12Ê 11:51	315700.0313	446791.4759	1000
4.040300036	-52.65944498	32.817043	JVT2-3	Sitting on the bank of the Creek Nouragues	Jean Valjean	2020-03-12Ê 23:42	315775.5017	446769.9849	1000
4.040300036	-52.65944498	32.817043	JVT2-3		Jean Valjean	2020-03-13Ê 13:54	315775.5017	446769.9849	1000
4.040300036	-52.65944498	32.817043	JVT2-3	didn't get close enough for visual, but same spot	Jean Valjean	2020-03-14Ê 00:24	315775.5017	446769.9849	1000
4.040300036	-52.65944498	32.817043	JVT2-3	saw him in the mud	Jean Valjean	2020-03-14Ê 12:14	315775.5017	446769.9849	1000
4.040300036	-52.65944498	32.817043	JVT2-3	waist check, all good	Jean Valjean	2020-03-15Ê 10:34	315775.5017	446769.9849	1000
4.040300036	-52.65944498	32.817043	JVT2-3		Jean Valjean	2020-03-16Ê 16:40	315775.5017	446769.9849	1000
4.040300036	-52.65944498	32.817043	JVT2-3	END TRANS due to evacuation. Catch of the century after JV jumps into the creek and I manage to track him down as he swims away	Jean Valjean	2020-03-16Ê 18:07	315775.5017	446769.9849	1000
